# H2AK119ub Safeguards Against Ectopic Transcription Factor Mediated Gene Activation in the Developing Forebrain

**DOI:** 10.1101/2025.07.07.663591

**Authors:** Lucy A. Doyle, Alexandra Derrien, Dipta Sengupta, Firuze Unlu Bektas, Jennifer Lawson, Chinmayi Pednekar, Alexander Von Kriegsheim, Ian R. Adams, Robert S. Illingworth

## Abstract

The PRC1 complex regulates developmental gene expression in mammals by ubiquitinating histones (H2AK119ub) and nucleating repressive chromatin interactions. Human genetic data and functional experimentation have demonstrated that H2AK119ub is required for cortical development, however the molecular mechanism for this remains unknown. Here, we show that mouse embryos expressing catalytically deficient RING1B exhibit intact early neurogenesis but display impaired neuroectodermal fate restriction. Using in vivo, primary, and in vitro models, we demonstrate that reduced H2AK119ub leads to ectopic activation of lineage-inappropriate transcriptional programmes, including mesodermal and endodermal gene expression during neural differentiation. This transcriptional deregulation is not solely attributable to H2AK119ub or H3K27me3 loss but instead reflects sensitisation of PRC1 target genes to inappropriate transcription factor (TF)-mediated activation. Synthetic induction of candidate TFs, including GATA6, SOX7, and SNAI1, phenocopies the fate-skewing effects of PRC1 catalytic dysfunction, confirming their causal role. Our results uncover a buffering role for PRC1-catalysed H2AK119ub in safeguarding neural progenitor identity by preventing inappropriate TF-driven transcription and provides a mechanistic framework for understanding the cellular heterogeneity and phenotypic variability observed in Polycomb-associated neurodevelopmental disorders.
