## Supplementary Table 2 for "H2AK119ub Safeguards Against Ectopic Transcription Factor Mediated Gene Activation in the Developing Forebrain"

### Sheet: NSC UpReg' in I53A BiolProc
GO ID	Term Description	GeneRatio	BgRatio	pvalue	p.adjust	qvalue	geneID
GO:0072001	renal system development	12/113	348/21722	2.74452e-07	0.000557686	0.000498347	Eya1/Anxa4/Dchs2/Mecom/Osr2/Fgf1/Irx2/Nid1/Tbx18/Bdnf/Wnt6/Itga3
GO:0001655	urogenital system development	12/113	391/21722	9.42151e-07	0.000782405	0.000699155	Eya1/Anxa4/Dchs2/Mecom/Osr2/Fgf1/Irx2/Nid1/Tbx18/Bdnf/Wnt6/Itga3
GO:0035115	embryonic forelimb morphogenesis	5/113	36/21722	1.15513e-06	0.000782405	0.000699155	Mecom/Osr2/Alx4/En1/Twist1
GO:0048704	embryonic skeletal system morphogenesis	7/113	108/21722	1.54608e-06	0.000785408	0.000701839	Hoxb3/Eya1/Osr2/Alx4/Tbx15/Hoxa2/Twist1
GO:0035136	forelimb morphogenesis	5/113	46/21722	4.02971e-06	0.00163767	0.00146342	Mecom/Osr2/Alx4/En1/Twist1
GO:0048562	embryonic organ morphogenesis	10/113	331/21722	9.13611e-06	0.00286866	0.00256343	Hoxb3/Eya1/Osr2/Alx4/Hlx/Tbx15/Hoxa2/Twist1/Tbx18/Clrn1
GO:0001822	kidney development	10/113	334/21722	9.88219e-06	0.00286866	0.00256343	Eya1/Anxa4/Dchs2/Osr2/Fgf1/Irx2/Nid1/Bdnf/Wnt6/Itga3
GO:0048706	embryonic skeletal system development	7/113	146/21722	1.14323e-05	0.00290382	0.00259484	Hoxb3/Eya1/Osr2/Alx4/Tbx15/Hoxa2/Twist1
GO:0072006	nephron development	7/113	161/21722	2.15617e-05	0.00473706	0.00423303	Eya1/Dchs2/Fgf1/Irx2/Nid1/Wnt6/Itga3
GO:0031589	cell-substrate adhesion	10/113	369/21722	2.33123e-05	0.00473706	0.00423303	Edil3/Dmp1/Ptprk/Nid1/Ccdc80/Itga9/Emilin1/Itga1/Sorbs3/Itga3
GO:0035116	embryonic hindlimb morphogenesis	4/113	35/21722	3.20978e-05	0.00592933	0.00529843	Mecom/Osr2/Alx4/Twist1
GO:0007389	pattern specification process	11/113	485/21722	4.60202e-05	0.00779275	0.00696358	Hoxb3/Eya1/Pcsk6/Alx4/Nr2f2/En1/Fgf1/Hoxa2/Irx2/Tbx18/Wnt6
GO:0061029	eyelid development in camera-type eye	3/113	15/21722	5.95911e-05	0.00931455	0.00832345	Osr2/Inhba/Twist1
GO:0010811	positive regulation of cell-substrate adhesion	6/113	138/21722	8.53222e-05	0.0121928	0.0108954	Edil3/Dmp1/Nid1/Ccdc80/Emilin1/Itga3
GO:0050678	regulation of epithelial cell proliferation	10/113	442/21722	0.000105537	0.0121928	0.0108954	Eya1/Ptprk/Osr2/Runx3/Hlx/Nr2f2/Fgf1/Twist1/Tbx18/Vegfc
GO:0099150	regulation of postsynaptic specialization assembly	3/113	18/21722	0.000105661	0.0121928	0.0108954	Ptprd/Grid2/Nptxr
GO:0035137	hindlimb morphogenesis	4/113	48/21722	0.000113232	0.0121928	0.0108954	Mecom/Osr2/Alx4/Twist1
GO:0048010	vascular endothelial growth factor receptor signaling pathway	4/113	48/21722	0.000113232	0.0121928	0.0108954	Grb10/Emilin1/Vegfc/Hspb1
GO:0010563	negative regulation of phosphorus metabolic process	10/113	449/21722	0.000120007	0.0121928	0.0108954	Grb10/Gfra2/Nr2f2/Nck2/Ddr2/Emilin1/Ldlrad4/Deptor/Hspb1/Ppp4r4
GO:0045936	negative regulation of phosphate metabolic process	10/113	449/21722	0.000120007	0.0121928	0.0108954	Grb10/Gfra2/Nr2f2/Nck2/Ddr2/Emilin1/Ldlrad4/Deptor/Hspb1/Ppp4r4
GO:0001667	ameboidal-type cell migration	10/113	470/21722	0.000173897	0.0168266	0.0150362	Acvr1c/Srpx2/Tns1/Nr2f2/Fgf1/Twist1/Ddr2/Vegfc/Hspb1/Itga3
GO:0003002	regionalization	9/113	388/21722	0.000196477	0.0180333	0.0161145	Hoxb3/Pcsk6/Alx4/Nr2f2/En1/Fgf1/Hoxa2/Irx2/Tbx18
GO:0042326	negative regulation of phosphorylation	9/113	390/21722	0.000204117	0.0180333	0.0161145	Grb10/Gfra2/Nr2f2/Nck2/Ddr2/Emilin1/Ldlrad4/Deptor/Hspb1
GO:0050679	positive regulation of epithelial cell proliferation	7/113	232/21722	0.000214244	0.0181394	0.0162093	Eya1/Osr2/Hlx/Fgf1/Twist1/Tbx18/Vegfc
GO:0009952	anterior/posterior pattern specification	7/113	236/21722	0.000237782	0.0189878	0.0169674	Hoxb3/Pcsk6/Alx4/Nr2f2/En1/Hoxa2/Tbx18
GO:0070167	regulation of biomineral tissue development	5/113	107/21722	0.000242954	0.0189878	0.0169674	Dmp1/Osr2/Twist1/Ddr2/Wnt6
GO:0110149	regulation of biomineralization	5/113	109/21722	0.000264806	0.0197692	0.0176657	Dmp1/Osr2/Twist1/Ddr2/Wnt6
GO:0090596	sensory organ morphogenesis	8/113	320/21722	0.00027241	0.0197692	0.0176657	Eya1/Osr2/Hoxa2/Twist1/Tbx18/Clrn1/Sdk1/Bdnf
GO:0071559	response to transforming growth factor beta	7/113	245/21722	0.000298407	0.0209091	0.0186843	Acvr1c/Nrep/Ptprk/Runx3/Emilin1/Ldlrad4/Itga3
GO:0001823	mesonephros development	5/113	113/21722	0.00031296	0.0211978	0.0189423	Eya1/Osr2/Fgf1/Bdnf/Wnt6
GO:0042474	middle ear morphogenesis	3/113	26/21722	0.000326611	0.0214088	0.0191308	Eya1/Osr2/Hoxa2
GO:0098698	postsynaptic specialization assembly	3/113	28/21722	0.000408425	0.0256686	0.0229374	Ptprd/Grid2/Nptxr
GO:0048705	skeletal system morphogenesis	7/113	259/21722	0.000416862	0.0256686	0.0229374	Hoxb3/Eya1/Osr2/Alx4/Tbx15/Hoxa2/Twist1
GO:0007416	synapse assembly	6/113	193/21722	0.000523233	0.0312708	0.0279435	Srpx2/Ptprd/Grid2/Sdk1/Bdnf/Nptxr
GO:0030947	regulation of vascular endothelial growth factor receptor signaling pathway	3/113	31/21722	0.000554075	0.032168	0.0287452	Grb10/Emilin1/Vegfc
GO:0042476	odontogenesis	5/113	129/21722	0.000574601	0.032433	0.0289821	Dmp1/Osr2/Inhba/Pax9/Wnt6
GO:0099068	postsynapse assembly	3/113	32/21722	0.000609085	0.0334503	0.0298911	Ptprd/Grid2/Nptxr
GO:0007179	transforming growth factor beta receptor signaling pathway	6/113	201/21722	0.000647666	0.0346331	0.030948	Acvr1c/Nrep/Ptprk/Emilin1/Ldlrad4/Itga3
GO:0051965	positive regulation of synapse assembly	4/113	80/21722	0.000810032	0.0422047	0.037714	Srpx2/Ptprd/Grid2/Bdnf
GO:0030326	embryonic limb morphogenesis	5/113	143/21722	0.000915184	0.0442451	0.0395373	Mecom/Osr2/Alx4/En1/Twist1
GO:0035113	embryonic appendage morphogenesis	5/113	143/21722	0.000915184	0.0442451	0.0395373	Mecom/Osr2/Alx4/En1/Twist1
GO:0042471	ear morphogenesis	5/113	143/21722	0.000915184	0.0442451	0.0395373	Eya1/Osr2/Hoxa2/Tbx18/Clrn1
GO:1904738	vascular associated smooth muscle cell migration	3/113	37/21722	0.000936289	0.0442451	0.0395373	Grb10/Prkg1/Ddr2
GO:0072078	nephron tubule morphogenesis	4/113	86/21722	0.00106195	0.0489751	0.043764	Eya1/Fgf1/Irx2/Wnt6
GO:0060537	muscle tissue development	9/113	492/21722	0.00108619	0.0489751	0.043764	Eya1/Hlx/Nr2f2/Fgf1/Twist1/Tbx18/Bdnf/Rbfox1/Mylk
GO:0010810	regulation of cell-substrate adhesion	6/113	224/21722	0.00113573	0.0489751	0.043764	Edil3/Dmp1/Nid1/Ccdc80/Emilin1/Itga3
GO:0050866	negative regulation of cell activation	6/113	224/21722	0.00113573	0.0489751	0.043764	Runx3/Hlx/Prkg1/Emilin1/Rassf5/Hspb1
GO:0072088	nephron epithelium morphogenesis	4/113	88/21722	0.00115689	0.0489751	0.043764	Eya1/Fgf1/Irx2/Wnt6

### Sheet: NSC DownReg' in I53A BiolProc
GO ID	Term Description	GeneRatio	BgRatio	pvalue	p.adjust	qvalue	geneID
GO:0021543	pallium development	6/77	164/21722	2.57307e-05	0.0123706	0.0108562	Foxg1/Epha5/Zic3/Emx2/Nr2e1/Dmrta2
GO:0007411	axon guidance	7/77	257/21722	3.55231e-05	0.0123706	0.0108562	Foxg1/Efnb2/Dcc/Epha5/Chn1/Bmpr1b/Sema3c
GO:0021761	limbic system development	5/77	105/21722	3.59348e-05	0.0123706	0.0108562	Epha5/Gsx1/Zic3/Emx2/Nr2e1
GO:0097485	neuron projection guidance	7/77	258/21722	3.6411e-05	0.0123706	0.0108562	Foxg1/Efnb2/Dcc/Epha5/Chn1/Bmpr1b/Sema3c
GO:0007409	axonogenesis	9/77	491/21722	5.91095e-05	0.016066	0.0140992	Foxg1/Efnb2/Nrn1/Dcc/Epha5/Nr2e1/Chn1/Bmpr1b/Sema3c
GO:2000179	positive regulation of neural precursor cell proliferation	4/77	75/21722	0.000146571	0.0315133	0.0276554	Foxg1/Ctsz/Nr2e1/Dmrta2
GO:0021766	hippocampus development	4/77	77/21722	0.00016232	0.0315133	0.0276554	Epha5/Zic3/Emx2/Nr2e1
GO:0002052	positive regulation of neuroblast proliferation	3/77	34/21722	0.000236777	0.0357534	0.0313765	Foxg1/Nr2e1/Dmrta2
GO:0048013	ephrin receptor signaling pathway	3/77	34/21722	0.000236777	0.0357534	0.0313765	Efnb2/Epha5/Chn1
GO:0006694	steroid biosynthetic process	5/77	167/21722	0.000319745	0.0434533	0.0381338	Cacna1h/Sdr42e1/Bmpr1b/Cftr/Cyp27a1
GO:0021537	telencephalon development	6/77	265/21722	0.000357906	0.0442176	0.0388045	Foxg1/Epha5/Zic3/Emx2/Nr2e1/Dmrta2
