## Supplementary Table 5 for "H2AK119ub Safeguards Against Ectopic Transcription Factor Mediated Gene Activation in the Developing Forebrain"

### Sheet: Motif Enrichment - Known
Motif Name	Gene	Consensus Motif	Log P-value	q-value (Benjamini)	Expression Rank	No. of Targets with Motif (of 108)	Percentage of Targets with Motif	No. of Bckg Targets with Motif (of 74)	Percentage of Bckg Targets with Motif
SF1(NR)/H295R-Nr5a1-ChIP-Seq(GSE44220)/Homer	Sf1	CAAGGHCANV	-6.137	0.0495	1	26	0.2407	10.9	0.1458
c-Myc(bHLH)/mES-cMyc-ChIP-Seq(GSE11431)/Homer	Myc	VVCCACGTGG	-6.137	0.0495	2	26	0.2407	10.3	0.1377
PBX1(Homeobox)/MCF7-PBX1-ChIP-Seq(GSE28007)/Homer	Pbx1	GSCTGTCACTCA	-7.231	0.0248	3	10	0.0926	2.2	0.0292
E2F4(E2F)/K562-E2F4-ChIP-Seq(GSE31477)/Homer	E2f4	GGCGGGAAAH	-6.169	0.0495	4	45	0.4167	21.2	0.2848
CRE(bZIP)/Promoter/Homer	Crebzf	CSGTGACGTCAC	-10.27	0.0031	5	20	0.1852	5.7	0.0768
Pbx3(Homeobox)/GM12878-PBX3-ChIP-Seq(GSE32465)/Homer	Pbx3	SCTGTCAMTCAN	-14.82	0.0001	6	18	0.1667	3.3	0.0436
Znf263(Zf)/K562-Znf263-ChIP-Seq(GSE31477)/Homer	Zfp263	CVGTSCTCCC	-10.82	0.0023	7	81	0.75	41.7	0.5588
Pknox1(Homeobox)/ES-Prep1-ChIP-Seq(GSE63282)/Homer	Pknox1	SCTGTCAVTCAV	-7.712	0.0185	8	13	0.1204	3.6	0.0487
ZNF189(Zf)/HEK293-ZNF189.GFP-ChIP-Seq(GSE58341)/Homer	Zfp189	TGGAACAGMA	-6.791	0.031	9	41	0.3796	18.3	0.2452
Oct6(POU,Homeobox)/NPC-Pou3f1-ChIP-Seq(GSE35496)/Homer	Pou3f1	WATGCAAATGAG	-6.974	0.0282	10	17	0.1574	5.3	0.0706
Egr2(Zf)/Thymocytes-Egr2-ChIP-Seq(GSE34254)/Homer	Egr2	NGCGTGGGCGGR	-14.28	0.0001	11	28	0.2593	7.3	0.0981
HNF6(Homeobox)/Liver-Hnf6-ChIP-Seq(ERP000394)/Homer	Onecut1	NTATYGATCH	-7.692	0.0185	12	26	0.2407	10	0.1336
ELF3(ETS)/PDAC-ELF3-ChIP-Seq(GSE64557)/Homer	Elf3	ANCAGGAAGT	-6.125	0.0495	13	40	0.3704	18.9	0.2533
ELF5(ETS)/T47D-ELF5-ChIP-Seq(GSE30407)/Homer	Elf5	ACVAGGAAGT	-6.125	0.0495	14	40	0.3704	18	0.2415
WT1(Zf)/Kidney-WT1-ChIP-Seq(GSE90016)/Homer	Wt1	MCTCCCMCRCAB	-14.93	0.0001	15	54	0.5	20.3	0.2727
Hoxc9(Homeobox)/Ainv15-Hoxc9-ChIP-Seq(GSE21812)/Homer	Hoxc9	GGCCATAAATCA	-7.811	0.0175	16	20	0.1852	6.2	0.0829

### Sheet: Motif Enrichment - HOMER
P-value	log P-pvalue	% of Targets	% of Background	STD(Bg STD)	Details
1e-27	-62.8	0.3241	0.0383	275.5bp (77.3bp)	SAMD4A(SAM)/Homo_sapiens-RNCMPT00063-PBM/HughesRNA(0.694)
1e-25	-58.97	0.25	0.0235	258.9bp (373.1bp)	Nr2e3/MA0164.1/Jaspar(0.775)
1e-24	-57.17	0.3056	0.0323	245.5bp (396.7bp)	SRSF10(RRM)/Homo_sapiens-RNCMPT00090-PBM/HughesRNA(0.707)
1e-24	-55.78	0.2407	0.0192	316.9bp (79.1bp)	ZBTB7A/MA0750.2/Jaspar(0.736)
1e-22	-52.65	0.2315	0.0124	258.3bp (0.0bp)	SP3/MA0746.1/Jaspar(0.812)
1e-22	-52.65	0.2315	0.024	256.0bp (237.2bp)	LIN28A(CSD,Znf)/Homo_sapiens-RNCMPT00036-PBM/HughesRNA(0.695)
1e-22	-52.06	0.3333	0.0486	260.9bp (251.2bp)	ZNF416(Zf)/HEK293-ZNF416.GFP-ChIP-Seq(GSE58341)/Homer(0.777)
1e-22	-51.71	0.287	0.0357	304.0bp (160.2bp)	Hand1::Tcf3/MA0092.1/Jaspar(0.751)
1e-21	-49.04	0.2778	0.0284	292.2bp (2.8bp)	BRUNOL6(RRM)/Homo_sapiens-RNCMPT00187-PBM/HughesRNA(0.767)
1e-18	-43.57	0.2037	0.0107	328.1bp (0.0bp)	ETS:RUNX(ETS,Runt)/Jurkat-RUNX1-ChIP-Seq(GSE17954)/Homer(0.730)
1e-17	-41.32	0.25	0.0283	306.7bp (208.6bp)	SRSF1(RRM)/Homo_sapiens-RNCMPT00110-PBM/HughesRNA(0.837)
1e-17	-39.63	0.3519	0.0797	296.4bp (327.7bp)	SRSF1(RRM)/Homo_sapiens-RNCMPT00107-PBM/HughesRNA(0.776)
1e-16	-38.85	0.2407	0.0348	250.3bp (335.3bp)	PB0110.1_Bcl6b_2/Jaspar(0.731)
1e-15	-34.99	0.1759	0	330.4bp (0.0bp)	STAT6(Stat)/CD4-Stat6-ChIP-Seq(GSE22104)/Homer(0.644)
1e-14	-33.57	0.2593	0.0515	305.9bp (287.0bp)	PU.1(ETS)/ThioMac-PU.1-ChIP-Seq(GSE21512)/Homer(0.660)
1e-13	-31.72	0.213	0.0397	169.4bp (370.0bp)	ZNF740/MA0753.1/Jaspar(0.759)
