## Supplementary Table 8 for "H2AK119ub Safeguards Against Ectopic Transcription Factor Mediated Gene Activation in the Developing Forebrain"

### Sheet: Day14 UpReg' in I53A BiolProc
GO ID	Term Description	GeneRatio	BgRatio	pvalue	p.adjust	qvalue	geneID
GO:0045765	regulation of angiogenesis	17/183	306/21722	1.00317e-09	1.73691e-06	1.41081e-06	Ecscr/Runx1/Efna1/Stat1/Tek/Sparc/Gata4/Rras/Flt1/Lif/Vegfc/Col4a2/Gata6/Nfe2l2/Stat3/Creb3l1/Adamts9
GO:1901342	regulation of vasculature development	17/183	310/21722	1.22232e-09	1.73691e-06	1.41081e-06	Ecscr/Runx1/Efna1/Stat1/Tek/Sparc/Gata4/Rras/Flt1/Lif/Vegfc/Col4a2/Gata6/Nfe2l2/Stat3/Creb3l1/Adamts9
GO:0048738	cardiac muscle tissue development	14/183	270/21722	7.52106e-08	7.12495e-05	5.78726e-05	Pdgfra/Rbp4/Gata4/Nr3c1/Myh7/Myl3/Met/Mybpc3/Parp2/Gata6/Tgfbr3/Ankrd1/Myl7/Adamts9
GO:0003007	heart morphogenesis	14/183	282/21722	1.28543e-07	9.13295e-05	7.41826e-05	Rbp4/Efna1/Nfatc1/Dlc1/Tek/Mdm4/Gata4/Myh7/Myl3/Mybpc3/Gata6/Snai1/Tgfbr3/Ankrd1
GO:0014706	striated muscle tissue development	14/183	290/21722	1.81028e-07	0.000102896	8.35779e-05	Pdgfra/Rbp4/Gata4/Nr3c1/Myh7/Myl3/Met/Mybpc3/Parp2/Gata6/Tgfbr3/Ankrd1/Myl7/Adamts9
GO:0016525	negative regulation of angiogenesis	9/183	109/21722	3.62938e-07	0.000162609	0.00013208	Ecscr/Stat1/Tek/Sparc/Flt1/Lif/Col4a2/Creb3l1/Adamts9
GO:2000181	negative regulation of blood vessel morphogenesis	9/183	111/21722	4.23996e-07	0.000162609	0.00013208	Ecscr/Stat1/Tek/Sparc/Flt1/Lif/Col4a2/Creb3l1/Adamts9
GO:1901343	negative regulation of vasculature development	9/183	112/21722	4.57732e-07	0.000162609	0.00013208	Ecscr/Stat1/Tek/Sparc/Flt1/Lif/Col4a2/Creb3l1/Adamts9
GO:0031589	cell-substrate adhesion	15/183	369/21722	5.9044e-07	0.000186448	0.000151443	Myadm/Efna1/Dlc1/Sorbs3/Arhgap6/Tek/Pdpn/Msln/Rras/Lamb1/Nid2/Lamc1/Nid1/Ston1/Adamts9
GO:0110011	regulation of basement membrane organization	4/183	11/21722	1.53607e-06	0.000436551	0.00035459	Lama1/Lamb1/Lamc1/Nid1
GO:0030198	extracellular matrix organization	13/183	322/21722	3.68087e-06	0.000860836	0.000699216	Pdgfra/Serpinh1/Gfap/Pdpn/Lama1/Lamb1/Col4a1/Col4a2/Lamc1/Nid1/Creb3l1/Nepn/Adamts9
GO:0043062	extracellular structure organization	13/183	323/21722	3.80736e-06	0.000860836	0.000699216	Pdgfra/Serpinh1/Gfap/Pdpn/Lama1/Lamb1/Col4a1/Col4a2/Lamc1/Nid1/Creb3l1/Nepn/Adamts9
GO:0045229	external encapsulating structure organization	13/183	324/21722	3.93767e-06	0.000860836	0.000699216	Pdgfra/Serpinh1/Gfap/Pdpn/Lama1/Lamb1/Col4a1/Col4a2/Lamc1/Nid1/Creb3l1/Nepn/Adamts9
GO:0060537	muscle tissue development	16/183	492/21722	4.51137e-06	0.000915808	0.000743867	Pdgfra/Rbp4/Dlg1/Gata4/Nr3c1/Myh7/Myl3/Met/Mybpc3/Parp2/Gata6/Pitx1/Tgfbr3/Ankrd1/Myl7/Adamts9
GO:0003206	cardiac chamber morphogenesis	9/183	151/21722	5.54793e-06	0.00102188	0.000830027	Rbp4/Nfatc1/Tek/Gata4/Myh7/Myl3/Mybpc3/Gata6/Tgfbr3
GO:0052547	regulation of peptidase activity	15/183	444/21722	5.75304e-06	0.00102188	0.000830027	Serpinh1/Efna1/Dlc1/Stat1/Serpina10/Ctsb/Serpina3n/Serpine2/Serping1/Sox7/Spink4/Stat3/Timp2/Wfdc1/Dap
GO:2001046	positive regulation of integrin-mediated signaling pathway	4/183	15/21722	6.18816e-06	0.00103451	0.000840287	Lama1/Lamb1/Lamc1/Nid1
GO:0003205	cardiac chamber development	10/183	199/21722	7.608e-06	0.00120122	0.000975692	Rbp4/Nfatc1/Tek/Mdm4/Gata4/Myh7/Myl3/Mybpc3/Gata6/Tgfbr3
GO:0014015	positive regulation of gliogenesis	7/183	86/21722	8.23424e-06	0.00123167	0.00100043	Gfap/Flt1/Lif/Serpine2/Vegfc/Il6st/Trf
GO:0071711	basement membrane organization	5/183	37/21722	1.40734e-05	0.00199983	0.00162437	Lama1/Lamb1/Col4a1/Lamc1/Nid1
GO:0048644	muscle organ morphogenesis	7/183	94/21722	1.48235e-05	0.00200611	0.00162947	Gata4/Myh7/Myl3/Lif/Mybpc3/Tgfbr3/Ankrd1
GO:0003229	ventricular cardiac muscle tissue development	6/183	65/21722	1.80119e-05	0.00232681	0.00188996	Gata4/Myh7/Myl3/Mybpc3/Tgfbr3/Adamts9
GO:0007596	blood coagulation	9/183	177/21722	1.99352e-05	0.0024633	0.00200082	Pdgfra/Tspan8/Pdpn/Serpina10/Pla2g4a/Serpine2/Serping1/Nfe2l2/Pros1
GO:0050878	regulation of body fluid levels	13/183	380/21722	2.15651e-05	0.00248954	0.00202213	Elovl1/Pdgfra/Tspan8/Pdpn/Serpina10/Pla2g4a/Oas2/Met/Serpine2/Serping1/Nfe2l2/Pros1/Traf3ip2
GO:0007599	hemostasis	9/183	180/21722	2.27755e-05	0.00248954	0.00202213	Pdgfra/Tspan8/Pdpn/Serpina10/Pla2g4a/Serpine2/Serping1/Nfe2l2/Pros1
GO:0050817	coagulation	9/183	180/21722	2.27755e-05	0.00248954	0.00202213	Pdgfra/Tspan8/Pdpn/Serpina10/Pla2g4a/Serpine2/Serping1/Nfe2l2/Pros1
GO:0045766	positive regulation of angiogenesis	9/183	182/21722	2.48542e-05	0.0025227	0.00204907	Runx1/Tek/Gata4/Rras/Flt1/Vegfc/Gata6/Nfe2l2/Stat3
GO:1904018	positive regulation of vasculature development	9/183	182/21722	2.48542e-05	0.0025227	0.00204907	Runx1/Tek/Gata4/Rras/Flt1/Vegfc/Gata6/Nfe2l2/Stat3
GO:0042692	muscle cell differentiation	14/183	445/21722	2.6201e-05	0.0025677	0.00208562	Ldb3/Pdgfra/Nfatc1/Gata4/Nr3c1/Myh7/Lama1/Lamb1/Met/Mybpc3/Parp2/Gata6/Lamc1/Nid1
GO:0030193	regulation of blood coagulation	6/183	71/21722	2.99533e-05	0.00283758	0.00230483	Pdgfra/Tspan8/Serpine2/Serping1/Nfe2l2/Pros1
GO:0030324	lung development	10/183	235/21722	3.20545e-05	0.00293867	0.00238695	Pdgfra/Rbp4/Sparc/Pdpn/Gata4/Lama1/Lif/Man2a1/Epas1/Gata6
GO:1900046	regulation of hemostasis	6/183	73/21722	3.51105e-05	0.00307436	0.00249716	Pdgfra/Tspan8/Serpine2/Serping1/Nfe2l2/Pros1
GO:0030323	respiratory tube development	10/183	238/21722	3.56981e-05	0.00307436	0.00249716	Pdgfra/Rbp4/Sparc/Pdpn/Gata4/Lama1/Lif/Man2a1/Epas1/Gata6
GO:2001044	regulation of integrin-mediated signaling pathway	4/183	23/21722	3.80815e-05	0.00318316	0.00258553	Lama1/Lamb1/Lamc1/Nid1
GO:0060047	heart contraction	10/183	241/21722	3.96903e-05	0.00319717	0.00259691	Dlg1/Mdm4/Gata4/Myh7/Myl3/Met/Mybpc3/Epas1/Gata6/Myl7
GO:0050818	regulation of coagulation	6/183	75/21722	4.09572e-05	0.00319717	0.00259691	Pdgfra/Tspan8/Serpine2/Serping1/Nfe2l2/Pros1
GO:0055023	positive regulation of cardiac muscle tissue growth	5/183	46/21722	4.1624e-05	0.00319717	0.00259691	Gata4/Nr3c1/Parp2/Gata6/Tgfbr3
GO:0061045	negative regulation of wound healing	6/183	76/21722	4.41595e-05	0.00330267	0.0026826	Pdgfra/Tspan8/Serpine2/Serping1/Pros1/Wfdc1
GO:0003179	heart valve morphogenesis	5/183	47/21722	4.62632e-05	0.00337128	0.00273833	Efna1/Nfatc1/Mdm4/Gata4/Adamts9
GO:0060421	positive regulation of heart growth	5/183	49/21722	5.67336e-05	0.00385659	0.00313253	Gata4/Nr3c1/Parp2/Gata6/Tgfbr3
GO:0051149	positive regulation of muscle cell differentiation	6/183	80/21722	5.9034e-05	0.00385659	0.00313253	Nr3c1/Lama1/Lamb1/Parp2/Lamc1/Nid1
GO:0042063	gliogenesis	12/183	361/21722	5.92516e-05	0.00385659	0.00313253	Gfap/Rras/Flt1/Lamb1/Lif/Serpine2/Vegfc/Il6st/Stat3/Clu/Trf/Sh3tc2
GO:0052548	regulation of endopeptidase activity	12/183	361/21722	5.92516e-05	0.00385659	0.00313253	Serpinh1/Efna1/Dlc1/Stat1/Serpina10/Serpina3n/Serpine2/Serping1/Sox7/Stat3/Timp2/Dap
GO:0003015	heart process	10/183	253/21722	5.9708e-05	0.00385659	0.00313253	Dlg1/Mdm4/Gata4/Myh7/Myl3/Met/Mybpc3/Epas1/Gata6/Myl7
GO:0030195	negative regulation of blood coagulation	5/183	51/21722	6.89447e-05	0.00435424	0.00353674	Pdgfra/Tspan8/Serpine2/Serping1/Pros1
GO:0055021	regulation of cardiac muscle tissue growth	6/183	83/21722	7.26204e-05	0.00448668	0.00364431	Rbp4/Gata4/Nr3c1/Parp2/Gata6/Tgfbr3
GO:1900047	negative regulation of hemostasis	5/183	52/21722	7.57622e-05	0.00458119	0.00372108	Pdgfra/Tspan8/Serpine2/Serping1/Pros1
GO:0050819	negative regulation of coagulation	5/183	53/21722	8.30871e-05	0.00491945	0.00399583	Pdgfra/Tspan8/Serpine2/Serping1/Pros1
GO:0060541	respiratory system development	10/183	266/21722	9.05239e-05	0.00515233	0.00418499	Pdgfra/Rbp4/Sparc/Pdpn/Gata4/Lama1/Lif/Man2a1/Epas1/Gata6
GO:0031032	actomyosin structure organization	9/183	215/21722	9.06463e-05	0.00515233	0.00418499	Ldb3/Pdgfra/Dlc1/Sorbs3/Arhgap6/Arhgap28/Myh7/Met/Mybpc3
GO:0042060	wound healing	12/183	380/21722	9.64018e-05	0.00537204	0.00436345	Pdgfra/Tspan8/Pdpn/Serpina10/Pla2g4a/Gata4/Serpine2/Serping1/Nfe2l2/Pros1/Wfdc1/Chmp2b
GO:2000736	regulation of stem cell differentiation	6/183	88/21722	0.000100707	0.00550405	0.00447068	Pdgfra/Gata4/Gata6/Nfe2l2/Eif2ak2/Stat3
GO:1903053	regulation of extracellular matrix organization	5/183	57/21722	0.000117979	0.00632284	0.00513574	Pdpn/Lama1/Lamb1/Lamc1/Nid1
GO:0060420	regulation of heart growth	6/183	91/21722	0.000121315	0.00632284	0.00513574	Rbp4/Gata4/Nr3c1/Parp2/Gata6/Tgfbr3
GO:0061684	chaperone-mediated autophagy	3/183	12/21722	0.000122363	0.00632284	0.00513574	Ctsa/Gfap/Clu
GO:0010594	regulation of endothelial cell migration	8/183	176/21722	0.000127049	0.00639374	0.00519333	Efna1/Tek/Sparc/Rras/Met/Vegfc/Nfe2l2/Adamts9
GO:0003170	heart valve development	5/183	58/21722	0.000128235	0.00639374	0.00519333	Efna1/Nfatc1/Mdm4/Gata4/Adamts9
GO:1903035	negative regulation of response to wounding	6/183	94/21722	0.000145134	0.00711156	0.00577638	Pdgfra/Tspan8/Serpine2/Serping1/Pros1/Wfdc1
GO:0014013	regulation of gliogenesis	7/183	135/21722	0.000150122	0.00723131	0.00587365	Gfap/Flt1/Lif/Serpine2/Vegfc/Il6st/Trf
GO:0007160	cell-matrix adhesion	9/183	232/21722	0.00016118	0.00763454	0.00620117	Dlc1/Arhgap6/Tek/Msln/Rras/Nid2/Nid1/Ston1/Adamts9
GO:0061041	regulation of wound healing	7/183	137/21722	0.000164458	0.00766214	0.00622359	Pdgfra/Tspan8/Serpine2/Serping1/Nfe2l2/Pros1/Wfdc1
GO:0046622	positive regulation of organ growth	5/183	62/21722	0.000176243	0.00807877	0.006562	Gata4/Nr3c1/Parp2/Gata6/Tgfbr3
GO:0010863	positive regulation of phospholipase C activity	4/183	34/21722	0.000185524	0.00823842	0.00669168	Pdgfra/Dlc1/Arhgap6/Flt1
GO:0051497	negative regulation of stress fiber assembly	4/183	34/21722	0.000185524	0.00823842	0.00669168	Dlc1/Arhgap6/Arhgap28/Met
GO:0048711	positive regulation of astrocyte differentiation	3/183	14/21722	0.000199955	0.0086102	0.00699366	Lif/Serpine2/Il6st
GO:1903671	negative regulation of sprouting angiogenesis	3/183	14/21722	0.000199955	0.0086102	0.00699366	Flt1/Creb3l1/Adamts9
GO:0050680	negative regulation of epithelial cell proliferation	8/183	190/21722	0.000214724	0.00910812	0.00739809	Nfatc1/Stat1/Dlg1/Sparc/Flt1/B2m/Tgfbr3/Wfdc1
GO:0048754	branching morphogenesis of an epithelial tube	8/183	191/21722	0.000222523	0.00930014	0.00755406	Pdgfra/Nfatc1/Dlg1/Tek/Flt1/Lama1/Met/Col4a1
GO:0031069	hair follicle morphogenesis	4/183	36/21722	0.000232571	0.00957924	0.00778076	Runx1/Fst/Lamc1/Snai1
GO:0045137	development of primary sexual characteristics	9/183	245/21722	0.000241889	0.0098207	0.00797688	Pdgfra/Runx1/Rbp4/Fst/Pla2g4a/Gata4/Afp/Lhfpl2/Fndc3a
GO:0060347	heart trabecula formation	3/183	15/21722	0.000248397	0.00988383	0.00802817	Rbp4/Tek/Tgfbr3
GO:0045861	negative regulation of proteolysis	11/183	360/21722	0.0002504	0.00988383	0.00802817	Qrich2/Serpinh1/Efna1/Serpina10/Ctsb/Serpina3n/Serpine2/Serping1/Spink4/Timp2/Wfdc1

### Sheet: Day14 DownReg' in I53A BiolProc
GO ID	Term Description	GeneRatio	BgRatio	pvalue	p.adjust	qvalue	geneID
GO:0009954	proximal/distal pattern formation	7/132	37/21722	2.30557e-09	3.88489e-06	3.53116e-06	Cyp26b1/Irx3/Dll1/Sp8/Dlx2/Irx1/Irx2
GO:0021879	forebrain neuron differentiation	7/132	51/21722	2.41597e-08	2.03545e-05	1.85012e-05	Gata2/Lhx5/Pou3f4/Sox1/Dlx2/Otp/Nhlh2
GO:0021872	forebrain generation of neurons	7/132	62/21722	9.70929e-08	5.45339e-05	4.95685e-05	Gata2/Lhx5/Pou3f4/Sox1/Dlx2/Otp/Nhlh2
GO:0072070	loop of Henle development	4/132	10/21722	2.65955e-07	0.000112034	0.000101833	Irx3/Dll1/Irx1/Irx2
GO:0021953	central nervous system neuron differentiation	9/132	209/21722	5.43308e-06	0.00164377	0.0014941	Tal1/Gata2/Lhx5/Pou3f4/Sox1/Neurog2/Dlx2/Otp/Nhlh2
GO:0007379	segment specification	4/132	20/21722	5.85318e-06	0.00164377	0.0014941	Irx3/Dll1/Irx1/Irx2
GO:0045165	cell fate commitment	10/132	296/21722	1.36963e-05	0.00281482	0.00255852	Cyp26b1/Tal1/Vsx2/Dll1/Dll3/Gata2/Sox1/Neurog2/Dlx2/Tlx1
GO:0060041	retina development in camera-type eye	8/132	183/21722	1.64761e-05	0.00281482	0.00255852	Lhx2/Irx6/Vsx2/Dll1/Dlx2/Irx5/Bhlhe23/Arhgef15
GO:0043010	camera-type eye development	11/132	376/21722	1.92768e-05	0.00281482	0.00255852	Lhx2/Irx6/Vsx2/Dll1/Sox1/Th/Dlx2/Mab21l1/Irx5/Bhlhe23/Arhgef15
GO:0009713	catechol-containing compound biosynthetic process	4/132	27/21722	2.05141e-05	0.00281482	0.00255852	Gch1/Th/Insm1/Dbh
GO:0042423	catecholamine biosynthetic process	4/132	27/21722	2.05141e-05	0.00281482	0.00255852	Gch1/Th/Insm1/Dbh
GO:1903489	positive regulation of lactation	4/132	27/21722	2.05141e-05	0.00281482	0.00255852	Prl8a6/Prl6a1/Prl2b1/Prl8a1
GO:1903487	regulation of lactation	4/132	28/21722	2.38206e-05	0.00281482	0.00255852	Prl8a6/Prl6a1/Prl2b1/Prl8a1
GO:0042421	norepinephrine biosynthetic process	3/132	10/21722	2.55134e-05	0.00281482	0.00255852	Th/Insm1/Dbh
GO:0003002	regionalization	11/132	388/21722	2.57289e-05	0.00281482	0.00255852	Cyp26b1/Irx3/Lhx2/Tdrd6/Dll1/Sp8/Dll3/Sox1/Dlx2/Irx1/Irx2
GO:0090596	sensory organ morphogenesis	10/132	320/21722	2.67282e-05	0.00281482	0.00255852	Cyp26b1/Irx6/Vsx2/Dll1/Gata2/Pou3f4/Sox1/Th/Irx5/Bhlhe23
GO:0030900	forebrain development	11/132	404/21722	3.71841e-05	0.00367868	0.00334373	Lhx2/Gata2/Lhx5/Pou3f4/Sox1/Sox3/Neurog2/Dlx2/Otp/Uncx/Nhlh2
GO:0021510	spinal cord development	6/132	103/21722	3.96491e-05	0.00367868	0.00334373	Tal1/Dll1/Gata2/Lhx5/Sox1/Uncx
GO:0007389	pattern specification process	12/132	485/21722	4.14806e-05	0.00367868	0.00334373	Cyp26b1/Irx3/Lhx2/Tdrd6/Dll1/Sp8/Dll3/Sox1/Dlx2/Irx1/Irx2/Uncx
GO:1905962	glutamatergic neuron differentiation	3/132	12/21722	4.63596e-05	0.00390517	0.0035496	Irx6/Vsx2/Irx5
GO:0048593	camera-type eye morphogenesis	7/132	157/21722	4.98847e-05	0.00390517	0.0035496	Irx6/Vsx2/Dll1/Sox1/Th/Irx5/Bhlhe23
GO:0019098	reproductive behavior	5/132	66/21722	5.09873e-05	0.00390517	0.0035496	Vip/Th/Dbh/Nhlh2/Peg13
GO:0001654	eye development	11/132	424/21722	5.74828e-05	0.00421124	0.0038278	Lhx2/Irx6/Vsx2/Dll1/Sox1/Th/Dlx2/Mab21l1/Irx5/Bhlhe23/Arhgef15
GO:0150063	visual system development	11/132	427/21722	6.1228e-05	0.00429872	0.00390732	Lhx2/Irx6/Vsx2/Dll1/Sox1/Th/Dlx2/Mab21l1/Irx5/Bhlhe23/Arhgef15
GO:0048880	sensory system development	11/132	431/21722	6.65465e-05	0.00448524	0.00407685	Lhx2/Irx6/Vsx2/Dll1/Sox1/Th/Dlx2/Mab21l1/Irx5/Bhlhe23/Arhgef15
GO:0045746	negative regulation of Notch signaling pathway	4/132	37/21722	7.36514e-05	0.00477318	0.00433857	Dll1/Dll3/Gata2/Dlx2
GO:1902895	positive regulation of miRNA transcription	5/132	72/21722	7.75346e-05	0.00483874	0.00439816	Prl8a6/Prl6a1/Gata2/Prl2b1/Prl8a1
GO:0035282	segmentation	6/132	118/21722	8.48357e-05	0.00510529	0.00464045	Irx3/Tdrd6/Dll1/Dll3/Irx1/Irx2
GO:0001936	regulation of endothelial cell proliferation	7/132	174/21722	9.53536e-05	0.00554037	0.00503591	Prl8a6/Vip/Prl6a1/Gata2/Prl2b1/Prl8a1/Dbh
GO:2000630	positive regulation of miRNA metabolic process	5/132	78/21722	0.000113633	0.00614259	0.0055833	Prl8a6/Prl6a1/Gata2/Prl2b1/Prl8a1
GO:0061101	neuroendocrine cell differentiation	3/132	16/21722	0.000115923	0.00614259	0.0055833	Gata2/Otp/Insm1
GO:2000177	regulation of neural precursor cell proliferation	6/132	125/21722	0.000116655	0.00614259	0.0055833	Lhx2/Vsx2/Gata2/Lhx5/Otp/Insm1
GO:0009309	amine biosynthetic process	4/132	43/21722	0.000133797	0.00644139	0.00585489	Gch1/Th/Insm1/Dbh
GO:0042401	cellular biogenic amine biosynthetic process	4/132	43/21722	0.000133797	0.00644139	0.00585489	Gch1/Th/Insm1/Dbh
GO:0060563	neuroepithelial cell differentiation	4/132	43/21722	0.000133797	0.00644139	0.00585489	Dll1/Gata2/Otp/Insm1
GO:0048592	eye morphogenesis	7/132	187/21722	0.000149225	0.00698456	0.00634861	Irx6/Vsx2/Dll1/Sox1/Th/Irx5/Bhlhe23
GO:0060042	retina morphogenesis in camera-type eye	5/132	84/21722	0.000161411	0.00735074	0.00668144	Irx6/Vsx2/Dll1/Irx5/Bhlhe23
GO:0001935	endothelial cell proliferation	7/132	191/21722	0.000170033	0.00753962	0.00685313	Prl8a6/Vip/Prl6a1/Gata2/Prl2b1/Prl8a1/Dbh
GO:0003407	neural retina development	5/132	87/21722	0.000190401	0.00802066	0.00729037	Irx6/Vsx2/Dlx2/Irx5/Bhlhe23
GO:1902893	regulation of miRNA transcription	5/132	87/21722	0.000190401	0.00802066	0.00729037	Prl8a6/Prl6a1/Gata2/Prl2b1/Prl8a1
GO:0042415	norepinephrine metabolic process	3/132	19/21722	0.00019793	0.00813443	0.00739378	Th/Insm1/Dbh
GO:0061614	miRNA transcription	5/132	89/21722	0.000211826	0.00849827	0.00772449	Prl8a6/Prl6a1/Gata2/Prl2b1/Prl8a1
GO:0021516	dorsal spinal cord development	3/132	20/21722	0.000231826	0.00908433	0.00825719	Tal1/Lhx5/Uncx
